# Deep learning of antibody epitopes using molecular permutation vectors

**DOI:** 10.1101/2024.03.20.585661

**Authors:** Ioannis Vardaxis, Boris Simovski, Irantzu Anzar, Richard Stratford, Trevor Clancy

## Abstract

**Background:** The accurate computational prediction of B cell epitopes can vastly reduce the cost and time required for identifying potential epitope candidates for the design of vaccines and immunodiagnostics. However, current computational tools for B cell epitope prediction perform poorly and are not fit-for-purpose, and there remains enormous room for improvement and the need for superior prediction strategies.

**Results:** Here we propose a novel approach that improves B cell epitope prediction by encoding epitopes as binary molecular permutation vectors that represent the position and structural properties of the amino acids within a protein antigen sequence that interact with an antibody, rather than the traditional approach of defining epitopes as scores per amino acid on a protein sequence that pertain to their probability of partaking in a B cell epitope antibody interaction. In addition to defining epitopes as binary molecular permutation vectors, the approach also uses the 3D macrostructure features of the unbound 3D protein structures, and in turn uses these features to train another deep learning model on the corresponding antibody-bound protein 3D structures. We demonstrate that the strategy predicts B cell epitopes with improved accuracy compared to the existing tools. Additionally, we demonstrate that this approach reliably identifies the majority of experimentally verified epitopes on the spike protein of SARS-CoV-2 not seen by the model in training and generalizes in very robust manner on dissimilar data not seen by the model in training.

**Conclusions:** With the approach described herein, a primary protein sequence with the query molecular permutation vector alone is required to predict B cell epitopes in a reliable manner, potentially advancing the use of computational prediction of B cell epitopes in biomedical research applications.
