## Supplementary Table 1 for "Deep learning of antibody epitopes using molecular permutation vectors"

### Sheet: Sheet1
Supplementary Table 1: List of PDB identifiers and experimentrally verified B cell epitopes, from the spike protein of SARS-CoV-2, used to validate the BCE-HUNT predictor. None of the PDB identifiers were used in training or in perevious tests
PDB ID	BCE count
8HRD	8
7NP1	4
7MZJ	4
7TN0	4
7YCN	4
7SUE	4
7L0N	4
7LOP	4
8DF5	4
7M7W	4
7MZK	4
8EOO	4
7BEP	4
7BEN	4
7BEL	4
8GF2	4
7ORB	4
7ORA	4
7KFV	3
7PR0	3
7R6X	3
7KFW	3
8I5H	3
8C3V	3
7Y3N	3
8FHY	3
7Y0C	2
7PS0	2
7QNW	2
8DXU	2
7QEZ	2
7Q0I	2
7Q0G	2
7PS6	2
7PS4	2
7PS2	2
8E1G	2
7QNX	2
8EL2	2
8GPY	2
8HN6	2
7OR9	2
7NXB	2
7NXA	2
7NX9	2
7NX8	2
8CWK	2
7QNY	2
7XSC	2
7NX7	2
7XSA	2
7XEI	2
7XEG	2
7X2H	2
7WPH	2
7WN2	2
7VYR	2
7YCK	2
7YCL	2
7R6W	2
8BE1	2
7STS	2
7S5R	2
7S5Q	2
7S0B	2
7RKS	2
7R8L	2
8CBF	2
7UZC	2
7QF1	2
7NX6	2
7MMO	2
7FCP	2
7EAM	2
7FJS	2
7E7Y	2
7E7X	2
7KMG	2
7COE	2
7KN4	2
7KZB	2
7LM8	2
7M3I	2
7CHO	2
7KN3	2
7MSQ	2
7MZH	2
7e+86	1
7ZXU	1
7ZF8	1
7Z0Y	1
7Z0X	1
7E5O	1
7BEK	1
7BEJ	1
7Y3O	1
7Y0V	1
7E3O	1
8HES	1
7E8M	1
7BEI	1
7EAN	1
7XS8	1
7BEH	1
7XIL	1
7XIK	1
8BBO	1
8BH5	1
8ELP	1
8GB6	1
8ELO	1
8ELQ	1
7BNV	1
7CHP	1
7CHS	1
7BEM	1
8DXT	1
7CM4	1
8DCC	1
8BSE	1
8CWV	1
7F7E	1
8GB7	1
8CWI	1
7CR5	1
7DJZ	1
8BSF	1
8GB8	1
7EK0	1
7WNB	1
7X66	1
7MZF	1
7S5P	1
7S4S	1
7KN6	1
7KN7	1
7L7D	1
7LM9	1
7B3O	1
7QF0	1
7MF1	1
7MZG	1
7SBU	1
7PS1	1
7MZI	1
7MZM	1
7N3C	1
7N3D	1
7N3I	1
7N4I	1
7N4J	1
7NEG	1
7KMI	1
7SD5	1
7X63	1
7UL0	1
7X2K	1
7FCQ	1
7NEH	1
7FJC	1
7WBZ	1
7KFX	1
7URS	1
7URQ	1
7UL1	1
7U8E	1
7STR	1
7U2E	1
7U2D	1
7TTX	1
7TTM	1
7TP4	1
7TP3	1
7KFY	1
7T7B	1
7KMH	1
7B0B	1
