## Supplementary Table 2 for "Deep learning of antibody epitopes using molecular permutation vectors"

### Sheet: Sheet1
Supplementary Table 2: List of PDB identifiers and experimentrally verified B cell epitopes, from the unseen antibody bound PDB strucutures not used in training and have dissimilarioty to all proteins in the BCE-HUNT training data.
PDB ID	count
7T4Q	11
7T4S	10
7KRA	10
7KTX	10
7T4R	10
7M30	10
8BCZ	9
7E5S	9
7E8F	8
7LBF	8
7LBG	8
7T6X	8
8ES9	8
8ES8	8
7TN9	8
7LDD	7
8TEA	7
8HWS	7
8WEJ	7
7X3C	7
8TCO	7
7X7V	7
7X7T	7
7R6X	7
7WI0	7
7WHZ	7
7X7U	7
7KBB	7
7M74	7
7LDE	7
7WP6	7
7PHR	7
7ND0	7
8DBZ	7
7NCS	7
7WP8	7
7X1M	7
7E5R	7
7MXL	7
7E8C	7
7LBE	7
7UOT	6
8FSJ	6
7T9N	6
8CZZ	6
7S8H	6
7UGN	6
8DW2	6
7ZLK	6
7UGP	6
7JR7	6
7N28	6
7UCF	6
8G6U	6
7S1B	6
7UJA	6
7XW6	6
8D0Y	6
7M8L	6
7LG6	6
7ZFC	6
7UOJ	6
7UGO	6
7UGQ	6
8D4R	6
7T3D	6
8ES7	6
7MXE	6
8TTW	6
7LY9	6
7U8M	6
7MXD	6
7L0N	6
7ZFB	6
7PC2	6
7UCG	6
8DF5	6
8DW3	6
7KMD	6
8DOK	6
7SRS	6
7TN0	6
7LU9	6
8D50	6
7UOV	6
6WIX	6
7MDU	6
8CBD	5
7NX9	5
7NX8	5
8D5C	5
7ORA	5
8CN9	5
7QTJ	5
7T17	5
7NWL	5
7LUC	5
7EH5	5
7NXB	5
7PRY	5
7SFW	5
7FCP	5
7YOY	5
7OLY	5
8HC5	5
7PHU	5
8F0H	5
7QTI	5
8E8X	5
8HWT	5
8E8Z	5
7CWU	5
7TCC	5
7X2O	5
8HPF	5
8G4P	5
7ZFA	5
7X2T	5
8SGO	5
7X2W	5
7LXZ	5
7BEP	5
7TJQ	5
7MEP	5
7CWN	5
8DJK	5
7XJ6	5
7X3D	5
8GSC	5
8DB4	5
7OR9	5
7S07	5
7X2I	5
7ORB	5
8GF2	5
7Y0W	5
8IVA	5
7PS6	5
8DPL	5
7XST	5
7QNW	5
7R6W	5
7X46	5
7RAH	5
8CWJ	5
7NX6	5
8HPQ	5
7Q0H	5
7TM0	5
8HRD	5
7TBF	5
8IV5	5
6XOB	5
7S5Q	5
7UVQ	5
7S5R	5
8U4V	5
7X47	5
7TL0	5
8CXC	5
7YVP	5
7X42	5
8DWY	5
7LOP	5
7LY2	5
8E8R	5
8D7E	5
7FBI	5
7L7E	5
7PQZ	5
8CBE	5
7CWT	5
8A1E	5
7ECY	5
7RXD	5
7XCZ	5
7NIV	5
8C7H	5
8BBN	5
7USL	5
7BEO	5
8IV4	5
7SOB	5
7BEN	5
7SK4	5
7PS2	5
7QNX	5
8HP9	5
8EPA	5
7M42	5
8DPM	5
8CW9	5
7DQ7	5
8DXU	5
8EOO	5
7MZK	5
8H08	5
8H07	5
7LQ7	5
7BEL	5
8HLB	5
7U0D	5
7EAK	5
7LM8	5
7ZWM	5
6VX4	5
8CBF	5
7RXC	5
8DJM	5
7QNY	5
7MHY	5
8CWK	5
7L7R	5
7X49	5
8GSD	5
8HPV	5
8ADY	5
7ZF5	5
7Q0G	5
8SID	5
7M7W	5
8E1M	5
7CWS	5
8HPU	5
7X40	5
8HC4	5
8E8S	5
8E8L	5
7XDL	5
8DWW	5
7F3Q	5
7TB8	5
8U2C	5
7EY5	5
7EC5	5
7EBZ	5
8D8Q	5
7R8L	5
7X3E	5
7YVO	5
8GX9	5
7X4M	5
8BLQ	5
7ZXF	5
7XJ9	5
7SO9	5
8GSF	5
7NIU	5
7NX7	5
7UIH	5
7XDA	5
7LXY	5
7XJ8	5
7EZV	5
7SK3	5
8AE2	5
7UNB	5
7UXL	5
8DWX	5
8AE0	5
8SI9	5
8SCX	5
7EBR	5
7UJD	5
8IV8	5
8GSE	5
7MZJ	5
7M6D	5
7NXA	5
8AE3	5
8G4O	5
7XDK	5
7KZB	5
7SFV	5
7KLC	5
7SK8	5
8DD2	5
7QEZ	5
8HQ7	5
7N8H	5
8T5C	5
7O7F	5
8ADZ	5
8E8Y	5
7ZF3	5
7MRZ	4
8P8A	4
7KN6	4
8G9X	4
6XP6	4
8G85	4
7DX4	4
7SHT	4
7SCN	4
6V1A	4
8DUA	4
8FJA	4
8ESV	4
7Y0O	4
8EMA	4
6XJA	4
7TD8	4
7LA4	4
7R87	4
7R80	4
7N2S	4
8D21	4
6X98	4
6X97	4
6WF1	4
7TCT	4
8SB2	4
7TER	4
8EUW	4
7TE6	4
7KEW	4
8SAQ	4
7U8L	4
8S9G	4
8GV7	4
6VUG	4
7LO6	4
8SHI	4
7RYM	4
7UDH	4
8ELO	4
7THO	4
8SB3	4
7T2B	4
8P8J	4
8ST0	4
7TDN	4
8FXC	4
7UDG	4
7KEX	4
7UJK	4
7RYO	4
8W85	4
7UDS	4
7RSO	4
7TPD	4
7EYA	4
7TCN	4
6WJL	4
7TFN	4
7ZF4	4
7UR6	4
8ST4	4
8HIJ	4
8FLW	4
8W86	4
7L0L	4
7NME	4
7SWD	4
8CWV	4
8SB0	4
8SB5	4
8FR6	4
7T87	4
7UCY	4
8SAR	4
7RDW	4
8EJI	4
7MN8	4
8G4T	4
6WEX	4
8EB2	4
8DEF	4
6UJ9	4
7U8J	4
8ELP	4
8CX4	4
8G9W	4
7D5Z	4
7MEM	4
7N2Q	4
7KEJ	4
7WPE	4
7MFG	4
7LLK	4
8EJJ	4
7LL2	4
8DOW	4
8SSZ	4
7TDM	4
8FXB	4
7KN7	4
8DIS	4
8DED	4
7NA5	4
7ZQT	4
7RSN	4
8W83	4
7BH8	4
8DTO	4
8X2L	4
8ST3	4
7SD3	4
7TUY	4
7LL1	4
8SAL	4
7N2P	4
7TCO	4
7SQ1	4
7NMG	4
8FFJ	4
8TPA	4
7KYO	4
8W84	4
8JTD	4
7R88	4
7U9F	4
7R8A	4
7UJE	4
7WBH	4
7LF7	4
7ZFE	4
7UBR	4
7UKO	4
7MTA	4
8JTM	4
8JHC	4
7KFB	4
7Y0N	4
8CXI	4
7WPD	4
8HC6	4
7UH8	4
8P7W	4
6VI0	4
8EUU	4
7TEQ	4
8SB1	4
8ST1	4
7KPB	4
8BH5	4
7LXN	4
7R89	4
8G4M	4
8HIK	4
8EUV	4
8ACF	4
7U9V	4
8GJE	4
7TEB	4
8FJB	4
7TES	4
7N2R	4
6WEZ	4
7R8B	4
7N2O	4
7X6L	4
6W51	4
7L8P	4
7KFE	4
7T4G	4
6V18	4
7ZXK	4
7LR3	4
8ST2	4
8EJH	4
7T2C	4
7UFH	4
7TE9	4
7RM4	4
7UKT	4
7WVG	4
7DZM	4
7MDT	4
8DAO	4
8DMH	4
8SAW	4
8SAS	4
8SAT	4
8TP3	4
7LOK	4
6WF0	4
7U60	4
7TET	4
7KFH	4
7N2N	4
8SAN	4
7Q6C	4
6WXL	4
7RAI	4
7KF9	4
7X2K	4
8EUQ	4
7XCP	4
7UK9	4
8HC7	4
7MTB	4
7UKP	4
7ZXU	4
7UE0	4
7JIX	4
6XSK	4
8GAS	4
7TYV	4
8SAV	4
7RE7	4
7WVD	4
8ELQ	4
8C3V	4
7LXM	4
8JH7	4
7U8G	4
7UL7	4
7KC1	4
8SAY	4
7WPF	4
8HII	4
7X6O	4
6V19	4
7JIC	4
7NMF	4
7T2P	4
7LUA	4
7SCO	4
8GV5	4
7SK7	4
8ACI	4
8GV6	4
7STF	4
8SAX	4
7BBG	4
7TMZ	4
7XOD	4
6V0Y	4
8G9Y	4
8TP5	4
7ZYI	4
7Q9A	4
6X96	4
7SK5	4
7Q99	4
7RYN	4
7TEE	4
7UL1	3
7X95	3
8DK6	3
8EQF	3
7MNN	3
7EAN	3
8BG8	3
7TTM	3
7LF0	3
7FAE	3
7XIL	3
8J9K	3
7XIC	3
8DF1	3
7JGJ	3
7NFD	3
7NDD	3
8F38	3
8DPZ	3
7LO7	3
7PS0	3
7FJO	3
7MPG	3
7WT9	3
8GH4	3
7KQE	3
7N64	3
7WCD	3
8TY1	3
7WHB	3
8CYH	3
7Y3O	3
7LQW	3
7WEF	3
7ND6	3
6ZTR	3
7SBU	3
8T03	3
7TTY	3
7KFV	3
7WK9	3
7SJO	3
7RU4	3
7XH8	3
8EE8	3
8GP3	3
7UZA	3
7X08	3
7UVH	3
7X63	3
8DG8	3
7M6E	3
8T05	3
7S0D	3
7YVE	3
7M7J	3
7WWJ	3
8DZH	3
7SYZ	3
7UAR	3
8G3P	3
7RP0	3
7TP4	3
8J26	3
7LJA	3
7V3H	3
7K7H	3
7DZY	3
7ND3	3
7DF9	3
7M3N	3
7WGD	3
8FE4	3
8SO3	3
7UKM	3
7DZX	3
7UYL	3
7BNV	3
7W9F	3
7X90	3
7E9N	3
7X8W	3
8AV9	3
7WS7	3
8E6K	3
7U2D	3
7TCA	3
7N4M	3
7URD	3
7KET	3
7THT	3
7YDS	3
7URA	3
7DKJ	3
8EZ7	3
7MZN	3
7JTF	3
8ERQ	3
8GNG	3
8IL3	3
8DLW	3
8F60	3
8K5H	3
7LI7	3
7UZ9	3
8DCC	3
7RD5	3
8JLX	3
7UED	3
7BEK	3
8DKM	3
7MZL	3
7LX2	3
7WUE	3
7CZQ	3
6XPY	3
7WTF	3
7PRZ	3
8SLB	3
7TLZ	3
8J1Q	3
6XCJ	3
6XPQ	3
7DFB	3
7DK2	3
7NEH	3
7M8J	3
7KLG	3
7SGF	3
7N8Q	3
8BSF	3
7Q0I	3
6LXK	3
7VN9	3
7XNF	3
7WO7	3
6M0F	3
7SO5	3
8FHY	3
7YV1	3
7YVN	3
8PHW	3
7PS5	3
8I3U	3
8HHY	3
8F6L	3
8G40	3
8GO9	3
7SEM	3
6WTY	3
7SI0	3
7WWK	3
6X58	3
7CJ2	3
7NEQ	3
7LJB	3
7DFP	3
6LXI	3
8F6E	3
7ZRC	3
8DG9	3
7X91	3
7WJZ	3
7KFY	3
8J80	3
7WN8	3
8GB7	3
7YK4	3
7RU3	3
7REW	3
8HEB	3
7SN2	3
7V3J	3
7F7E	3
7SHY	3
7WP2	3
7YR0	3
7KR5	3
8AG1	3
7KQI	3
7SWX	3
8XC4	3
7WEA	3
8J7X	3
8GZZ	3
7D0B	3
7RBU	3
7C4S	3
7KZZ	3
8ITU	3
7QU1	3
7WG3	3
7U9E	3
7KMG	3
7TXW	3
6XSW	3
7RFB	3
7WWM	3
7EJY	3
7WLW	3
7KQL	3
8T07	3
8DIU	3
6M0Z	3
7WE8	3
7XMZ	3
7WR9	3
7L02	3
8E1G	3
8GO8	3
8I3S	3
8HCB	3
6WN1	3
7UPL	3
7X8Y	3
8D8R	3
7YCY	3
7SEG	3
7MLU	3
8DFI	3
7TR4	3
7WCH	3
8EZ3	3
7FJN	3
7KQH	3
7NDC	3
7FJC	3
7TTX	3
8FE3	3
7AKD	3
8ERR	3
7MKL	3
7Q9I	3
7S0E	3
7WD9	3
8EAY	3
8DCY	3
7DPM	3
7WS0	3
7X6A	3
8J1V	3
7CTH	3
7LY3	3
8DZI	3
8FAH	3
7CM4	3
7LRT	3
8AHN	3
8GB6	3
7SK9	3
8E2U	3
7CHY	3
7UZB	3
8F6O	3
7AHU	3
7LI8	3
7WP1	3
7LO8	3
7ZWI	3
7MHX	3
6VVU	3
7WKA	3
7WSC	3
7DNH	3
7RW2	3
8BG6	3
8GPY	3
7DR4	3
7e+88	3
7WWL	3
8HHX	3
8H3N	3
7WVL	3
7MZF	3
7TP3	3
7YD0	3
7OX3	3
8DFG	3
7KF0	3
7V5J	3
7V2A	3
7KFW	3
6VY4	3
7L5J	3
7S6K	3
7VGR	3
7WUR	3
7WPH	3
7D0C	3
7LEY	3
8Q6K	3
6YE3	3
7K9K	3
7LRS	3
7MW5	3
7V24	3
6XPR	3
6WTV	3
7KLH	3
7UOP	3
7YP2	3
7LWD	3
6WER	3
7E7E	3
8UCD	3
7U9O	3
8G3Z	3
7Y71	3
7QU2	3
7DM2	3
7XEG	3
8HEC	3
7CZV	3
8G3R	3
8GPJ	3
7TAT	3
7RQ6	3
7WE9	3
8CZ8	3
8HN6	3
8I10	3
7YVK	3
7JKT	3
8J7V	3
8I5H	3
7WON	3
8IPC	3
8R61	3
7RFC	3
8T9Z	3
7YQZ	3
7KXJ	3
7SOD	3
7WN2	3
7WTH	3
7VAE	3
8EKA	3
8JNR	3
7ENF	3
7PS4	3
7Q9F	3
7MZH	3
7SBG	3
7Y6L	3
7SA6	3
7E5O	3
7YQX	3
7KQ7	3
7ST8	3
6XPX	3
7TE1	3
7CZT	3
7Q9K	3
7KN4	3
7L2F	3
7LUE	3
7WS1	3
7Y0C	3
7WK0	3
8DKI	3
7DUO	3
7CVS	3
8EE5	3
7YHK	3
7V23	3
7SK6	3
7ZR7	3
7UZD	3
7SJN	3
7L7D	3
7D0D	3
7L57	3
8J7Y	3
7LCV	3
7YVJ	3
7SO7	3
6XQ0	3
8JAF	3
7UPB	3
8QPR	3
8G3N	3
7L2D	3
7Q6E	3
8SR0	3
7WT8	3
8G6I	3
7N3C	3
7JIE	3
7DF1	3
7K9H	3
7R7N	3
7WEB	3
7YKJ	3
7WTI	3
8DTK	3
7SBZ	3
7E5Y	3
8D2U	3
8HN7	3
7VAG	3
7M71	3
7CZW	3
8DWA	3
7WS2	3
7XCK	3
7WS3	3
7A3U	3
7YVL	3
8J7U	3
8E7M	3
7MW6	3
7ZFD	3
8EED	3
7UMN	3
7YH7	3
8SMT	3
7STR	3
8HC8	3
7LSS	3
8HES	3
7SWW	3
8BSE	3
8D2W	3
7YP1	3
7OX4	3
8F5N	3
8TMA	3
8TRS	3
8EK1	3
8GOO	3
7FAH	3
7Q9M	3
8GS9	3
8DKW	3
8HPJ	3
8G3O	3
7CHS	3
7OH0	3
7TXT	3
8DXS	3
8GYE	3
7S6D	3
8DE3	3
7WNB	3
6YX9	3
8OXY	3
8TP6	3
7BPK	3
7WSI	3
6WHK	3
7L58	3
7WEC	3
7O9W	3
7KCR	3
7CZX	3
8GTQ	3
7OX1	3
7NP1	3
7RFP	3
7DK5	3
7e+72	3
8IDN	3
7WS6	3
8I0N	3
7KMH	3
8DXT	3
7DJZ	3
7RCO	3
7XSC	3
7N4J	3
7M6G	3
7LKF	3
7CZZ	3
8TRT	3
8D5Q	3
7WTK	3
6M3Z	3
8CZ5	3
8G3V	3
7EJZ	3
8D2V	3
7RKS	3
7MKM	3
7X2H	3
7VZT	3
7YVF	3
7F62	3
8D0Z	3
7S6J	3
7R58	3
7WKX	3
7EAM	3
8EE1	3
8DT3	3
7TLY	3
7F9W	3
7W9E	3
8T7A	3
7WD7	3
7KN3	3
7LFB	3
7LSF	3
8DW9	3
7PO5	3
7PR0	3
8H7L	3
8G30	3
7N4L	3
8BE1	3
7SWN	3
8FI9	3
8CR9	3
7CHZ	3
7NDB	3
7LM9	3
8DYY	3
6VMJ	3
8DL7	3
8TP9	3
8JLW	3
7WS4	3
7R9D	3
8EEE	3
7R8O	3
7UVS	3
8GPT	3
7RP3	3
8EZ8	3
7ND8	3
6WNO	3
8T06	3
7WD8	3
6VY5	3
8F6I	3
7V3I	3
8H7Z	3
7S5P	3
7WO4	3
7URQ	3
8C89	3
8D0A	3
8GSB	3
7M2H	3
8F2J	3
7CAC	3
7FCQ	3
7BSD	3
7CHO	3
7PS7	3
8A96	3
7S6L	3
7CZP	3
7Z0Y	3
7DWT	3
7Q9G	3
8I0Q	3
8DYW	3
7NX3	3
7XRZ	3
8HCA	3
7XD2	3
7KDD	3
7D6I	3
7WTJ	3
8OXX	3
8OXV	3
6M47	3
7M7E	3
8F0G	3
7PGB	3
8DNN	3
7V26	3
7LK4	3
7DWU	3
7WOG	3
7LS9	3
7L09	3
7SC1	3
7DNL	3
7UVO	3
7LJR	3
8T04	3
8SGJ	3
7K7I	3
7WE7	3
8U1D	3
7LR4	3
8DKE	3
7KQB	3
7SWP	3
8THN	3
7LXW	3
7Y0V	3
7OX2	3
6WAS	3
7XSA	3
8SMI	3
7WJY	3
7MLV	3
7T82	3
7V6O	3
7L06	3
7LKH	3
7WCR	3
8TP2	3
7X92	3
7A3O	3
7Q9J	3
7KXK	3
7SJ0	3
7PQY	3
7LXX	3
7SHZ	3
7TPJ	3
7O52	3
7SX6	3
8D1T	3
7UE9	3
7UOW	3
8I5I	3
7WDF	3
7CHP	3
7M7G	3
7KMI	3
7E7X	3
7LCN	3
7JWG	3
7N8I	3
7E8M	3
7X25	3
8BYU	3
8DAD	3
7WHD	3
7X26	3
7LAA	3
7KEZ	3
7ENG	3
8FDO	3
7SOA	3
7XJF	3
7Q9P	3
7LIA	3
7RKV	3
7N0U	3
7YAD	3
7LX3	3
8B7H	3
7RKU	3
7V3G	3
7F6Z	3
7S4S	3
7VNG	3
7WS5	3
7CZS	3
7Z4T	3
7UP9	3
7KZX	3
7e+23	3
7L56	3
7JKS	3
7MM0	3
7D00	3
7E9Q	3
7WTG	3
6XPZ	3
7QF1	3
8IX3	3
7UZ5	3
7SYY	3
7WOB	3
7TAS	3
8OXW	3
7T7B	3
7E3B	3
7KFX	3
6X87	3
7BSC	3
7XDB	3
7MYZ	3
8G3M	3
7EJ5	3
7SOC	3
8BBO	3
7M6H	3
7Y3N	3
8J7W	3
7YQY	3
7UMM	3
8G3Q	3
7R8N	3
7STS	3
7LEX	3
8AWM	3
7B0B	3
7MHZ	3
7TUG	3
7MNO	3
7YH6	3
7STZ	3
7M7H	3
8GJN	3
7T5O	3
7N62	3
7XCO	3
7N0A	3
7AHV	3
7MDP	3
7A3N	3
7NEZ	3
7N0V	3
7DK7	3
7CYH	3
7WGT	3
7V6N	3
7UYM	3
8DFH	3
7KML	3
7MSQ	3
7A3T	3
8EL2	3
7WRJ	3
7LD1	3
7PNQ	3
7WOC	3
7YE9	3
7WCP	3
7LQV	3
7N4I	3
7U8E	3
8FFE	3
7CWL	3
8PQ2	3
8GPX	3
7YXU	3
7CZR	3
8GNH	3
8WSQ	3
8GNK	3
7SQW	3
7ZF9	3
8HGL	3
7MW3	3
7LJ4	3
7UVI	3
7KPJ	3
8UF7	3
7YCL	3
7MMO	3
7L3N	3
7M3I	3
7CR5	3
6WEQ	3
7URF	3
7SHU	3
8TUI	3
7KF1	3
8JA3	3
7ND5	3
7WB5	3
7TPG	3
8R8D	3
7WT7	3
6VMK	3
8UDG	3
7X29	3
7F7H	3
8A99	3
7X2A	3
7WRO	3
8SGT	3
8DZ4	3
6WTU	3
8DS5	3
8D48	3
7XIK	3
7MLZ	3
7NKS	3
8BK2	3
7Q0A	3
8CT6	3
8J1T	3
7YCK	3
8DKX	3
8GQ1	3
7E7Y	3
8OL9	3
7RBV	3
7X94	3
7U0X	3
7WED	3
6LBH	3
7EJ4	3
7WR8	3
8HPK	3
7KD6	3
7LI6	3
7YVH	3
7XSB	3
7VYR	3
7UIJ	3
7ZXG	3
8BG1	3
7YVG	3
7T01	3
7X28	3
7SD5	3
7E9O	3
7UKL	3
8GTO	3
7RU5	3
7YD1	3
7EK0	3
7V05	3
7DCX	3
8EBP	3
7THE	3
8ATH	3
7MXP	3
6VLW	3
7PHG	3
7YVI	3
7MGW	3
7N5H	3
7LJ5	3
8QQ0	3
7MNL	3
7U9G	3
8DM3	3
8GOC	3
6M38	3
7YCN	3
8DE4	3
8J8V	3
7D03	3
7FCI	3
7CE2	3
7X7O	3
7PG8	3
8DCN	3
7T25	3
7WH8	3
8D2S	3
7NEG	3
7N3D	3
7FJS	3
8F0I	3
7D4G	3
7MW4	3
8EE0	3
7DD8	3
8TP7	3
8DIM	3
8DM4	3
7VAF	3
6WVZ	3
8F6J	3
7YCZ	3
8DDK	3
7L2E	3
8DLR	3
8H00	3
7ND4	3
7FAF	3
7URS	3
7MWX	3
7LSE	3
7DFC	3
7DD2	3
7F46	3
8D2T	3
7T72	3
8D2X	3
8I0Z	3
7O31	3
8HHZ	3
7A3Q	3
7LEZ	3
7URE	3
6XQ2	3
7XEI	3
8DZ5	3
8A44	3
6YXD	3
7NIW	3
7SG4	3
7CWO	3
7BEJ	3
7NDA	3
8ELJ	3
7KI6	3
7E3L	3
7TUF	3
7WP0	3
6WQO	3
7ND7	3
7MHR	3
7LI9	3
7WLZ	3
7TZ5	3
8F5I	3
7BEH	3
7KQG	3
8CIM	3
7YVM	3
7KMK	3
7e+39	3
7DC8	3
8EH5	3
7TC9	3
7CZY	3
7RR0	3
8GHP	3
6XR0	3
7MMN	3
7SUE	3
7MNM	3
7NRH	3
7WWI	3
7CVT	3
7MW2	3
8DL6	3
7A3P	3
8GB8	3
7NTC	3
7U9P	3
7L2C	3
8J7E	3
7ZF8	3
7ZJL	3
8GSI	3
7R8M	3
7YR1	3
7T9M	3
7E3O	3
7VAD	3
7QTK	3
7VGS	3
7MLH	3
7KS9	3
7UZ8	3
6XQ4	3
7WLY	3
7F6Y	3
7KI4	3
7LY0	3
6M2R	3
7UZ4	3
8E6J	3
7O9S	3
7CZU	3
7UL0	3
8DYX	3
8WDT	3
7BEI	3
7TRH	3
7L5B	3
8CWI	3
7DCC	3
7UR4	3
7UAQ	3
7K9I	3
7V27	3
8GB5	3
7X96	3
7C88	3
7P40	3
7MZG	3
7ZBU	3
7R40	3
7WUH	3
7M6I	3
8H01	3
7DK6	3
7PNM	3
6WOZ	3
7N3I	3
7V5K	3
7UAP	3
6WIT	3
7WEE	3
7WD0	3
6XSN	3
6LXJ	3
7UPD	3
7MF1	3
7UZ7	3
7DM1	3
8F6H	3
8TP4	3
6WM9	3
7RU8	3
7WP5	3
7M7B	3
7BQ5	3
7AKJ	3
8GTP	3
7M7F	3
8DL8	3
8HC3	3
7WOA	3
7DHA	3
7QF0	3
8TM1	3
7DK0	3
7WBZ	3
7ND9	3
7CYP	3
7Z12	3
7M6F	3
7LF8	3
7B3O	3
7Y72	3
7WM0	3
7TRI	3
7X93	3
7KHF	3
7Z2M	3
7K9J	3
7LF1	3
7CQD	3
7V3L	3
8F6F	3
7MWW	3
7YRU	3
7O85	3
7EPX	3
8GOU	3
7DFA	3
7ZR8	3
7WRV	3
7DK4	3
7KGV	3
7DNK	3
8DLS	3
8J7T	3
7RA8	3
8CRB	3
7ZR9	3
6XM2	3
7S6C	3
7LAB	3
7CQC	3
7MZM	3
7UZC	3
7X8T	3
7WK8	3
7SWO	3
7RP2	3
7XMX	3
8TLM	3
7YTN	3
6VY6	3
7CWM	3
7D85	3
7e+86	3
8HED	3
7S0B	3
7UZ6	3
7MZI	3
7Y6N	3
7SBD	3
7X66	3
8HGM	3
8JNK	3
7O4Y	3
7XXL	3
7BEM	3
8PE9	3
7LFA	3
7XSW	3
7SN3	3
7COE	3
7URC	3
7XS8	3
7Z0X	3
8FGX	3
7WCK	3
7PS1	3
7E3C	3
7U2E	3
7KYL	3
7Y7K	3
7WCU	3
7F63	3
7E9P	3
8GPG	3
7LF2	3
7OH1	3
8J97	3
8J8Z	3
7S0C	3
7JKM	3
7JTG	3
8DZ3	3
7E3K	3
7SI2	3
7WCZ	3
7UPK	3
8K5G	3
7Y7J	3
7YOW	3
8J8R	3
7WLC	3
7WO5	3
8DMJ	3
7ZMK	3
